# miRDriver: A Tool to Infer Copy Number Derived miRNA-Gene Networks in Cancer

**DOI:** 10.1101/652156

**Authors:** Banabithi Bose, Serdar Bozdag

**Author notes:** Permission to make digital or hard copies of part or all of this work for personal or classroom use is granted without fee provided that copies are not made or distributed for profit or commercial advantage and that copies bear this notice and the full citation on the first page. Copyrights for third-party components of this work must be honored. For all other uses, contact the owner/author(s).

## Abstract

Copy number aberration events such as amplifications and deletions in chromosomal regions are prevalent in cancer patients. Frequently aberrated copy number regions include regulators such as microRNAs (miRNAs), which regulate downstream target genes that involve in the important biological processes in tumorigenesis and proliferation. Many previous studies explored the miRNA-gene interaction networks but copy number-derived miRNA regulations are limited. Identifying copy number-derived miRNA-target gene regulatory interactions in cancer could shed some light on biological mechanisms in tumor initiation and progression. In the present study, we developed a computational pipeline, called miRDriver which is based on the hypothesis that copy number data from cancer patients can be utilized to discover driver miRNAs of cancer. miRDriver integrates copy number aberration, DNA methylation, gene and miRNA expression datasets to compute copy number-derived miRNA-gene interactions in cancer. We tested miRDriver on breast cancer and ovarian cancer data from the Cancer Genome Atlas (TCGA) database. miRDriver discovered some of the known miRNAs, such as miR-125b, mir-320d, let-7g, and miR-21, which are known to be in copy number aberrated regions in breast cancer. We also discovered some potentially novel miRNA-gene interactions. Also, several miRNAs such as miR-127, miR-139 and let-7b were found to be associated with tumor survival and progression based on Cox proportional hazard model. We compared the enrichment of known miRNA-gene interactions computed by miRDriver with the enrichment of interactions computed by the state-of-the-art methods and miRDriver outperformed all the other methods.

**CCS CONCEPTS:**

- Bioinformatics
- Computational Genomics
- Biological Networks
