## Supplemental Table 1 for "miRDriver: A Tool to Infer Copy Number Derived miRNA-Gene Networks in Cancer"

### Sheet: BRCA Cis Trans Count
Gistic Region	Cis Genes Count	Down Regulated Trans Genes Count	UP Regulated Trans Genes Count
Amplification Peak 4	270	1609	1761
Amplification Peak 5	35	879	2624
Amplification Peak 6	28	1482	1118
Amplification Peak 7	74	1595	2998
Amplification Peak 8	243	535	1245
Amplification Peak 9	243	649	861
Amplification Peak 10	243	649	943
Amplification Peak 11	440	1111	953
Amplification Peak 12	751	1542	799
Amplification Peak 13	33	2297	1709
Amplification Peak 14	69	636	2519
Amplification Peak 15	73	2326	781
Amplification Peak 16	506	337	374
Amplification Peak 17	506	495	539
Amplification Peak 18	65	2140	833
Amplification Peak 19	174	643	1075
Amplification Peak 20	42	2079	1125
Amplification Peak 21	82	809	1540
Amplification Peak 22	212	1005	2247
Amplification Peak 23	12	1071	984
Amplification Peak 24	216	877	1100
Amplification Peak 25	1074	0	395
Amplification Peak 26	4	1626	823
Amplification Peak 27	38	1960	1086
Amplification Peak 28	410	677	812
Amplification Peak 29	335	806	1088
Deletion Peak 1	0	2677	689
Deletion Peak 2	0	1360	638
Deletion Peak 7	732	753	777
Deletion Peak 8	61	3628	765
Deletion Peak 9	482	1036	2015
Deletion Peak 10	528	2442	2334
Deletion Peak 11	1	3190	2363
Deletion Peak 12	150	679	1051
Deletion Peak 13	618	88	608
Deletion Peak 14	618	73	961
Deletion Peak 15	481	356	359
Deletion Peak 16	82	3339	1083
Deletion Peak 17	232	1442	830
Deletion Peak 18	690	478	237
Deletion Peak 19	32	812	2345
Deletion Peak 20	3	1134	2610
Deletion Peak 21	92	918	2517
Deletion Peak 22	1	909	2430
Deletion Peak 23	13	2257	809
Deletion Peak 24	810	734	5
Deletion Peak 25	810	3766	0
Deletion Peak 26	522	3201	107
Deletion Peak 27	259	1705	560
Deletion Peak 28	880	354	107
Deletion Peak 29	880	423	0
Deletion Peak 30	51	631	2539
Deletion Peak 31	319	2116	2574
Deletion Peak 32	4	1685	2036
Deletion Peak 33	629	2654	484
Deletion Peak 34	263	1029	583
Deletion Peak 35	469	719	469
Deletion Peak 36	1147	586	1037
Deletion Peak 37	1147	491	0
Deletion Peak 38	1018	982	0
Deletion Peak 39	1018	1767	0
Deletion Peak 40	1018	2157	0
Deletion Peak 41	42	810	1457
Deletion Peak 42	335	848	1721
Deletion Peak 43	15	1178	928
Deletion Peak 44	48	1122	684
Deletion Peak 45	419	1071	552
Deletion Peak 46	1	842	1129
Deletion Peak 47	155	1349	812
Deletion Peak 48	421	1848	575
Deletion Peak 49	108	1211	1113
Deletion Peak 50	57	2259	1046
Deletion Peak 51	315	2504	498
Deletion Peak 52	104	1221	766
Deletion Peak 53	123	2991	596

### Sheet: OV Cis Trans Count
Gistic Region	Cis Genes Count	Down Regulated Trans Genes Count	UP Regulated Trans Genes Count
Amplification Peak 1	456	97	0
Amplification Peak 2	876	0	0
Amplification Peak 3	585	74	0
Amplification Peak 4	19	512	454
Amplification Peak 5	202	220	426
Amplification Peak 6	939	0	0
Amplification Peak 7	102	282	644
Amplification Peak 8	49	443	671
Amplification Peak 9	224	271	256
Amplification Peak 10	343	192	100
Amplification Peak 11	636	0	0
Amplification Peak 12	636	0	0
Amplification Peak 13	34	493	502
Amplification Peak 14	693	186	0
Amplification Peak 15	36	385	523
Amplification Peak 16	34	424	661
Amplification Peak 17	4	445	686
Amplification Peak 18	440	0	274
Amplification Peak 19	273	291	201
Amplification Peak 20	112	518	295
Amplification Peak 21	27	391	606
Amplification Peak 22	354	100	229
Amplification Peak 23	292	184	363
Amplification Peak 24	292	172	351
Amplification Peak 25	237	124	479
Amplification Peak 26	37	495	574
Amplification Peak 27	595	0	0
Amplification Peak 28	595	5	0
Amplification Peak 29	492	109	0
Amplification Peak 30	492	1	29
Amplification Peak 31	34	530	429
Amplification Peak 32	67	649	321
Amplification Peak 33	233	518	177
Amplification Peak 34	41	658	671
Deletion Peak 1	1064	0	0
Deletion Peak 2	74	451	825
Deletion Peak 3	93	332	782
Deletion Peak 4	6	607	554
Deletion Peak 5	574	0	137
Deletion Peak 6	284	230	209
Deletion Peak 7	310	146	378
Deletion Peak 8	9	642	713
Deletion Peak 9	653	0	0
Deletion Peak 10	553	31	0
Deletion Peak 11	1018	0	0
Deletion Peak 12	1018	0	0
Deletion Peak 13	32	462	602
Deletion Peak 14	254	333	272
Deletion Peak 15	704	0	0
Deletion Peak 16	308	215	163
Deletion Peak 17	631	36	0
Deletion Peak 18	631	91	0
Deletion Peak 19	30	380	550
Deletion Peak 20	362	260	41
Deletion Peak 21	14	507	720
Deletion Peak 22	852	0	0
Deletion Peak 23	852	0	0
Deletion Peak 24	655	0	0
Deletion Peak 25	256	535	80
Deletion Peak 26	26	441	684
Deletion Peak 27	362	270	79
Deletion Peak 28	699	0	0
Deletion Peak 29	699	0	0
Deletion Peak 30	23	505	487
Deletion Peak 31	291	127	279
Deletion Peak 32	1006	0	0
Deletion Peak 33	27	527	403
Deletion Peak 34	383	431	0
Deletion Peak 35	9	1365	281
Deletion Peak 36	360	490	203
Deletion Peak 37	411	100	119
Deletion Peak 38	503	848	0
Deletion Peak 39	1174	0	0
Deletion Peak 40	1174	0	0
Deletion Peak 41	202	292	361
Deletion Peak 42	200	202	555
Deletion Peak 43	286	688	178
