## Supplemental Table 3 for "miRDriver: A Tool to Infer Copy Number Derived miRNA-Gene Networks in Cancer"

### Sheet: BRCA miRNAs hypergeomtric test
miRNA	universe	No. of computed targets	No. of known targets	Overlap	Hypergeometric p-value
hsa.let.7b	6484	6	34	1	0.0310643131270013
hsa.let.7c	6484	1	15	0	1
hsa.let.7g	6484	1	6	1	0.000925354719309102
hsa.miR.10a	6484	3	19	1	0.00876648338813413
hsa.miR.1224	6484	24	28	2	0.00468045352664558
hsa.miR.127	6484	1	1	0	1
hsa.miR.139	6484	6	16	1	0.0147202804217758
hsa.miR.142	6484	10	29	1	0.0438658064476369
hsa.miR.146b	6484	1	2	0	1
hsa.miR.151a	6484	4	3	0	1
hsa.miR.152	6484	3	25	0	1
hsa.miR.15a	6484	1	7	1	0.00107958050586054
hsa.miR.191	6484	1	2	1	0.000308451573103108
hsa.miR.192	6484	3	5	0	1
hsa.miR.21	6484	7	22	1	0.0235211511278175
hsa.miR.210	6484	10	1	0	1
hsa.miR.296	6484	1	8	1	0.00123380629241199
hsa.miR.299	6484	1	6	1	0.000925354719309102
hsa.miR.301a	6484	2	30	0	1
hsa.miR.3064	6484	2	15	0	1
hsa.miR.30a	6484	2	4	0	1
hsa.miR.30b	6484	6	36	2	0.000443363987932552
hsa.miR.30d	6484	4	36	1	0.0220292945406828
hsa.miR.31	6484	19	33	3	0.000110122393020163
hsa.miR.320a	6484	1	3	1	0.000462677359654551
hsa.miR.326	6484	4	12	2	1.88023600841663e-05
hsa.miR.330	6484	42	73	6	6.29568850069511e-06
hsa.miR.338	6484	6	29	1	0.0265471380558903
hsa.miR.339	6484	75	27	2	0.0384582410749401
hsa.miR.342	6484	4	5	1	0.00308166190031556
hsa.miR.345	6484	4	3	1	0.00184985311326213
hsa.miR.34b	6484	1	1	0	1
hsa.miR.34c	6484	1	2	1	0.000308451573103108
hsa.miR.3619	6484	3	19	1	0.00876648338813413
hsa.miR.376c	6484	1	5	0	1
hsa.miR.378c	6484	1	1	0	1
hsa.miR.379	6484	3	3	0	1
hsa.miR.381	6484	3	8	1	0.00369742351433111
hsa.miR.382	6484	1	7	0	1
hsa.miR.383	6484	1	3	1	0.000462677359654551
hsa.miR.411	6484	1	3	0	1
hsa.miR.425	6484	2	7	0	1
hsa.miR.431	6484	2	4	1	0.00123352082126582
hsa.miR.432	6484	1	6	1	0.000925354719309102
hsa.miR.449a	6484	26	133	1	0.417199794193933
hsa.miR.449b	6484	24	93	5	1.86668305976467e-05
hsa.miR.454	6484	4	30	0	1
hsa.miR.485	6484	1	8	1	0.00123380629241199
hsa.miR.493	6484	1	7	1	0.00107958050586054
hsa.miR.494	6484	1	6	1	0.000925354719309102
hsa.miR.495	6484	1	9	1	0.00138803207896365
hsa.miR.496	6484	1	6	0	1
hsa.miR.526b	6484	1	3	0	1
hsa.miR.543	6484	1	6	1	0.000925354719309102
hsa.miR.582	6484	162	59	8	9.58196046722388e-05
hsa.miR.708	6484	3	6	1	0.00277392356473949
hsa.miR.744	6484	41	5	1	0.0312284828337227
hsa.miR.758	6484	1	5	1	0.000771128932757659
hsa.miR.99a	6484	1	1	0	1

### Sheet: OV miRNAs hypergeomtric test
miRNA	universe	No. of computed targets	No. of known targets	Overlap	Hypergeometric p-value
hsa.let.7b	2065	35	12	2	0.016561867767255
hsa.let.7e	2065	1	2	1	0.000968523002421229
hsa.let.7g	2065	6	2	2	7.03868461061997e-06
hsa.miR.141	2065	2	2	1	0.001936576759202
hsa.miR.149	2065	1	1	1	0.000484261501210503
hsa.miR.150	2065	2	1	1	0.000968523002421562
hsa.miR.181c	2065	23	13	1	0.135871478367603
hsa.miR.181d	2065	12	12	1	0.0677223267137812
hsa.miR.191	2065	6	1	1	0.00290556900726391
hsa.miR.199b	2065	1	3	1	0.00145278450363184
hsa.miR.200c	2065	4	2	1	0.00387127653584085
hsa.miR.23a	2065	7	14	1	0.0465695458986138
hsa.miR.27a	2065	12	15	2	0.0031179139395851
hsa.miR.296	2065	6	7	1	0.0201916476410628
hsa.miR.30b	2065	2	3	1	0.00290416127034188
hsa.miR.30d	2065	4	3	1	0.00580269432248981
hsa.miR.320a	2065	1	1	1	0.000484261501210503
hsa.miR.326	2065	1	1	1	0.000484261501210503
hsa.miR.338	2065	4	8	1	0.0154176875301486
hsa.miR.33a	2065	14	13	2	0.00319143924168345
hsa.miR.3619	2065	11	7	1	0.0367500823285102
hsa.miR.372	2065	1	2	1	0.000968523002421229
hsa.miR.375	2065	3	2	1	0.00290416127034199
hsa.miR.378i	2065	8	3	0	1
hsa.miR.425	2065	6	1	0	1
hsa.miR.486	2065	14	13	1	0.0848749863186821
hsa.miR.6884	2065	11	1	0	1
